# *Srcap* Haploinsufficiency Induced Autistic-Like Behaviors in Mice through Disruption of *Satb2* Expression

**DOI:** 10.1101/2023.07.03.547590

**Authors:** Chaodong Ding, Yuhan Shi, Shifang Shan, Yiting Yuan, Yuefang Zhang, Zilong Qiu

## Abstract

Autism spectrum disorder (ASD) is a complex neurodevelopmental disorder with significant genetic predispositions. Among these, loss-of-function mutations of the chromatin remodeling gene *SRCAP* have been identified in individuals with ASD, but their pathogenic mechanisms have yet to be fully elucidated. In this study, we established a germline mutant mouse model harboring a heterozygous frameshift mutation in the *Srcap* gene (*Srcap*^+/-^). The *Srcap*^+/-^ mice exhibited notable impairments in social novelty, repetitive and stereotyped behaviors, anxiety, and learning and memory deficits. We observed a decreased number of parvalbumin (PV)-expressing neurons in their retrosplenial cortex (RSC) and dentate gyrus (DG). Furthermore, abnormalities in dendritic structure, synaptic density, and synaptic transmission were noted in the DG of *Srcap*^+/-^ mice. RNA sequencing revealed that the expression of 27 genes, implicated in ASD, was dysregulated in the *Srcap* haploinsufficiency mice. Among these genes, we found that *Srcap* haploinsufficiency resulted in decreased *Satb2* expression due to diminished H2A.z-binding within the promoter region of *Satb2*. Remarkably, intervention through retro-orbital injection of AAV vectors expressing *Satb2* in newborn *Srcap*^+/-^ mice reversed autistic-like behaviors and developmental defects in the RSC and DG regions. Similarly, in adolescent *Srcap*^+/-^ mice, stereotactic injection of AAV expressing *Satb2* into the RSC ameliorated deficits in social novelty. Collectively, these findings highlight the crucial role of the *Srcap* in neurodevelopment by regulating *Satb2* expression, particularly impacting the development of RSC and DG regions.
