## Supplemental figures 1-7 and Supplemental tables 1-3 for "*Srcap* Haploinsufficiency Induced Autistic-Like Behaviors in Mice through Disruption of *Satb2* Expression": Table S3. 27 genes in common from the 440 Srcap-regulaed genes and 1045 ASD risk genes.xlsx

### Sheet: Sheet1
Table S3. 27 genes in common from the 440 Srcap-regulaed genes and 1045 ASD risk genes
AccID	log2FC	Pvalue	FDR	-lg(FDR)	Srcap-H-1	Srcap-H-2	Srcap-H-3	Srcap-H-4	WT-H-1	WT-H-2	WT-H-3	WT-H-4	ExonLength	Genescore	GeneSymbol	GeneAnno	GeneType	Location(GRCm38.p6)
ENSMUSG00000021055	-2.30322	0.000722907	0.0395642	1.4027	2	2	1	0	11	8	4	9	3169	2	Esr2	estrogen receptor 2 (beta) [Source:MGI Symbol;Acc:MGI:109392]	protein_coding	12:76120419-76177259
ENSMUSG00000103442	-1.02469	0.00034263	0.02371	1.62507	22	13	14	17	53	40	29	42	4925	2	Pcdha1	protocadherin alpha 1 [Source:MGI Symbol;Acc:MGI:2150982]	protein_coding	18:36930184-37187661
ENSMUSG00000075316	-0.810045	8.96615e-05	0.00989379	2.00464	50	41	30	45	71	88	80	113	9840	2	Scn9a	sodium channel, voltage-gated, type IX, alpha [Source:MGI Symbol;Acc:MGI:107636]	protein_coding	2:66480080-66634962
ENSMUSG00000037370	-0.537269	0.000273469	0.0199378	1.70032	65	87	52	82	124	120	110	142	6777	3	Enpp1	ectonucleotide pyrophosphatase/phosphodiesterase 1 [Source:MGI Symbol;Acc:MGI:97370]	protein_coding	10:24637914-24712159
ENSMUSG00000021217	-0.485261	6.70278e-05	0.00811431	2.09075	267	339	241	210	477	520	333	463	5098	1	Tshz3	teashirt zinc finger family member 3 [Source:MGI Symbol;Acc:MGI:2442819]	protein_coding	7:36698118-36773553
ENSMUSG00000038331	-0.466752	0.000140181	0.0133722	1.8738	255	335	288	255	511	572	313	524	6277	2S	Satb2	special AT-rich sequence binding protein 2 [Source:MGI Symbol;Acc:MGI:2679336]	protein_coding	1:56793981-56978650
ENSMUSG00000042589	-0.461078	3.84438e-08	1.91413e-05	4.71803	334	457	318	370	675	676	472	625	8784	2S	Cux2	cut-like homeobox 2 [Source:MGI Symbol;Acc:MGI:107321]	protein_coding	5:121856366-122050102
ENSMUSG00000004347	-0.405103	0.000771642	0.0409967	1.38725	159	163	131	182	267	267	215	264	3174	2	Pde1c	phosphodiesterase 1C [Source:MGI Symbol;Acc:MGI:108413]	protein_coding	6:56069804-56652487
ENSMUSG00000027210	-0.375086	1.11973e-06	0.000357159	3.44714	727	1040	595	698	1264	1307	881	1309	3718	1	Meis2	Meis homeobox 2 [Source:MGI Symbol;Acc:MGI:108564]	protein_coding	2:115863064-116065839
ENSMUSG00000063626	-0.342146	0.00068107	0.0378838	1.42155	709	686	608	647	1046	1215	714	1163	9220	3	Unc5d	unc-5 netrin receptor D [Source:MGI Symbol;Acc:MGI:2389364]	protein_coding	8:28646717-29219636
ENSMUSG00000005583	-0.314683	2.75279e-09	1.81275e-06	5.74166	2537	3356	2346	2840	4206	4805	3028	4648	6277	1	Mef2c	myocyte enhancer factor 2C [Source:MGI Symbol;Acc:MGI:99458]	protein_coding	13:83504034-83667080
ENSMUSG00000042453	-0.273893	6.10293e-05	0.00755062	2.12202	1450	1672	1347	1499	2211	2343	1612	2646	11699	1	Reln	reelin [Source:MGI Symbol;Acc:MGI:103022]	protein_coding	5:21884454-22344702
ENSMUSG00000035342	-0.263436	0.000683523	0.037917	1.42117	456	656	367	535	778	751	604	741	3062	2	Lzts2	leucine zipper, putative tumor suppressor 2 [Source:MGI Symbol;Acc:MGI:2385095]	protein_coding	19:45014414-45027111
ENSMUSG00000070047	-0.259946	0.000148118	0.0139341	1.85592	1107	1258	907	1032	1499	1667	1306	1751	14814	2	Fat1	FAT atypical cadherin 1 [Source:MGI Symbol;Acc:MGI:109168]	protein_coding	8:44935447-45052257
ENSMUSG00000036959	-0.255433	0.00010111	0.010921	1.96174	407	565	382	487	681	729	511	721	7446	S	Bcorl1	BCL6 co-repressor-like 1 [Source:MGI Symbol;Acc:MGI:2443910]	protein_coding	X:48341358-48408049
ENSMUSG00000041444	-0.230263	1.95248e-06	0.000546	3.26281	3130	4081	2843	3355	4848	5231	3569	5375	13568	2	Arhgap32	Rho GTPase activating protein 32 [Source:MGI Symbol;Acc:MGI:2450166]	protein_coding	9:32116136-32268446
ENSMUSG00000018476	-0.226577	0.00043054	0.0268778	1.57061	472	687	435	549	785	768	607	844	6654	1	Kdm6b	KDM1 lysine (K)-specific demethylase 6B [Source:MGI Symbol;Acc:MGI:2448492]	protein_coding	11:69398508-69413675
ENSMUSG00000025246	-0.226179	0.000865205	0.0435032	1.36148	897	1208	863	933	1360	1568	997	1612	5234	2	Tbl1x	transducin (beta)-like 1 X-linked [Source:MGI Symbol;Acc:MGI:1336172]	protein_coding	X:77511013-77662983
ENSMUSG00000040761	-0.224788	7.01727e-05	0.00829464	2.0812	1542	1804	1330	1598	2197	2456	1713	2519	12299	2	Spen	spen family transcription repressor [Source:MGI Symbol;Acc:MGI:1891706]	protein_coding	4:141467890-141538597
ENSMUSG00000055421	-0.223666	1.02691e-05	0.00205524	2.68714	2835	3523	2379	2968	4252	4455	3063	4763	6521	2	Pcdh9	protocadherin 9 [Source:MGI Symbol;Acc:MGI:1306801]	protein_coding	14:93013410-93890679
ENSMUSG00000023927	-0.220827	0.00103967	0.0486783	1.31266	1533	2033	1390	1528	2449	2478	1636	2590	6243	1	Satb1	special AT-rich sequence binding protein 1 [Source:MGI Symbol;Acc:MGI:105084]	protein_coding	17:51736187-51833290
ENSMUSG00000007817	-0.220185	2.33576e-05	0.00381457	2.41855	1899	2437	1694	2164	2997	3192	2088	3273	7482	2S	Zmiz1	zinc finger, MIZ-type containing 1 [Source:MGI Symbol;Acc:MGI:3040693]	protein_coding	14:25459185-25666743
ENSMUSG00000037692	-0.197007	0.000656743	0.0369332	1.43258	904	1319	817	1115	1538	1485	1100	1581	6602	1	Ahdc1	AT hook, DNA binding motif, containing 1 [Source:MGI Symbol;Acc:MGI:2444218]	protein_coding	4:133011260-133078110
ENSMUSG00000020032	-0.188364	0.000621692	0.0355496	1.44917	1512	1980	1287	1666	2321	2431	1605	2505	5558	2	Nuak1	NUAK family, SNF1-like kinase, 1 [Source:MGI Symbol;Acc:MGI:1925226]	protein_coding	10:84370905-84440597
ENSMUSG00000073418	0.384872	0.000195998	0.0165335	1.78163	453	831	421	513	503	589	386	538	5379	2	C4b	complement component 4B (Chido blood group) [Source:MGI Symbol;Acc:MGI:88228]	protein_coding	17:34728380-34743882
ENSMUSG00000016194	0.48544	4.4753e-12	7.0276e-09	8.15319	586	875	531	765	533	630	484	710	1355	2	Hsd11b1	hydroxysteroid 11-beta dehydrogenase 1 [Source:MGI Symbol;Acc:MGI:103562]	protein_coding	1:193221634-193264075
ENSMUSG00000020123	2.54933	0.000895292	0.0441461	1.35511	5	11	2	4	0	2	0	2	2670	2	Avpr1a	arginine vasopressin receptor 1A [Source:MGI Symbol;Acc:MGI:1859216]	protein_coding	10:122448499-122453452
